# Are reads required? High-precision variant calling from bacterial genome assemblies

**DOI:** 10.1101/2025.02.20.639404

**Authors:** Ryan R. Wick, Louise M. Judd, Timothy P. Stinear, Ian R. Monk

## Abstract

1.

Accurate nucleotide variant calling is essential in microbial genomics, particularly for outbreak tracking and phylogenetics. This study evaluates variant calls derived from genome assemblies compared to traditional read-based variant-calling methods, using seven closely related *Staphylococcus aureus* isolates sequenced on Illumina and Oxford Nanopore Technologies platforms. By benchmarking multiple assembly and variant-calling pipelines against a ground truth dataset, we found that read-based methods consistently achieved high accuracy. Assembly-based approaches performed well in some cases but were highly dependent on assembly quality, as errors in the assembly led to false-positive variant calls. These findings underscore the need for improved assembly techniques before the potential benefits of assembly-based variant calling – such as reduced computational requirements and simpler data management – can be realised.

**Impact statement:** Variant calling is foundational to microbial genomics, yet traditional workflows rely heavily on sequencing reads, which for a typical bacterial genome can be hundreds of megabytes. In contrast, genome assemblies are far smaller – usually just a few megabytes – making them significantly easier to manage. If accurate variant calls could be made directly from assemblies, this would reduce computational demands and, in some cases, may even eliminate the need to retain raw sequencing reads. This study addresses the key question of whether variant calling from assemblies is accurate enough to replace read-based methods. Our findings show that while assembly-based variant calling can achieve high accuracy, this is only possible with error-free assemblies. Since most assemblies contain errors, assembly-based variant-calling approaches should currently be used with caution. Nevertheless, as sequencing and assembly technologies continue to advance, improved assembly accuracy may make assembly-based variant calling a viable alternative, reducing data complexity and storage demands while streamlining microbial genomic analyses.

**Data summary:** Supplementary methods, data, figures and tables are available at github.com/rrwick/Are-reads-required which is also archived on Zenodo (10.5281/zenodo.14868870). Reads and assemblies are available via BioProject PRJNA1193226.
