## Supplementary tables for "Are reads required? High-precision variant calling from bacterial genome assemblies"

### Sheet: Descriptions
Table S1	Information for each of the seven samples used in the study: IDs, accessions, reference assemblies and read sets.
Table S2	True positive (TP), false negative (FN) and false positive (FP) counts for each sample and each variant-calling method.
Table S3	Error counts for each of the long-read assemblies, before and after Medaka polishing.

### Sheet: Table S1 - samples and reads
				Reference assembly					SRA accession			ONT read stats - before QC			ONT read stats - qscore≥12.5			ONT read stats - length≥1000			Illumina read stats - before QC				Illumina read stats - after QC				Read depths
Strain name	Sample name	CPG-IH ID	BioSample accession	RefSeq	Genome size	Chromosome	Plasmid 1	Plasmid 2	ONT reads	Illumina reads	ONT barcode	Count	Bases	N50	Count	Bases	N50	Count	Bases	N50	Pair count	first-in-pair bases	second-in-pair bases	total bases	Pair count	first-in-pair bases	second-in-pair bases	total bases	ONT depth	Illumina depth	Total depth
NRS384 wild type	RES22-01844	DMG2404037	SAMN45134309	GCF_047361035.1	2886598	CP178886	CP178887	CP178888	SRR31579297	SRR31579286	SQK-NBD114-96_barcode88	691256	2244138729	18762	633817	2045475652	18804	206111	1881436150	20927	1692944	203402787	203540274	406943061	1672331	201141960	200919046	402061006	651.783	139.285	791.069
NRS384 walKT389A	RES22-01845	DMG2404038	SAMN45134310	GCF_047361015.1	2886598	CP178883	CP178884	CP178885	SRR31579296	SRR31579285	SQK-NBD114-96_barcode89	604712	1274042302	11762	549747	1149017470	11683	170651	975514879	16573	3099989	353714762	353856101	707570863	3065564	350110559	349612189	699722748	337.946	242.404	580.35
IMAL014	RES22-01837	DMG2404030	SAMN45134311	GCF_047361025.1	2886599	CP178880	CP178881	CP178882	SRR31579291	SRR31579284	SQK-NBD114-96_barcode81	911928	2334428800	14585	829425	2109313347	14525	304441	1863791162	18223	19734807	2126823150	2127727160	4254550310	19515003	2105312600	2101593516	4206906116	645.67	1457.39	2103.06
IMAL031	RES22-01839	DMG2404032	SAMN45134312	GCF_047359885.1	2886598	CP178877	CP178878	CP178879	SRR31579290	SRR31579295	SQK-NBD114-96_barcode83	577325	2134994545	17642	524541	1930201763	17638	212199	1814081856	19308	1602094	178255356	178434167	356689523	1584049	176515589	176304285	352819874	628.45	122.227	750.677
IMAL058	RES22-01840	DMG2404033	SAMN45134313	GCF_047359875.1	2886597	CP178874	CP178875	CP178876	SRR31579289	SRR31579294	SQK-NBD114-96_barcode84	180195	1182696996	23609	162577	1083046581	23936	105653	1057335967	24664	2095104	231120668	231178661	462299329	2073834	229015622	228628877	457644499	366.292	158.541	524.833
IMAL065	RES22-01841	DMG2404034	SAMN45134314	GCF_047359865.1	2886598	CP178871	CP178872	CP178873	SRR31579288	SRR31579293	SQK-NBD114-96_barcode85	439561	2412409595	19512	399690	2176012084	19526	198975	2093837921	20387	1280178	153965573	154128532	308094105	1263224	152031239	151869462	303900701	725.365	105.28	830.645
IMAL070	RES22-01842	DMG2404035	SAMN45134315	GCF_047358895.1	2886598	CP178868	CP178869	CP178870	SRR31579287	SRR31579292	SQK-NBD114-96_barcode86	237650	838932453	17918	213984	754502937	18001	76391	697918832	20037	1507104	180009632	180143637	360153269	1490803	178236884	178061865	356298749	241.779	123.432	365.211

### Sheet: Table S2 - raw results
genome	depth	read_method	assembly_method	variant_call_method	assembly_contigs	assembly_size	SNP_TP	SNP_FN	SNP_FP	indel_TP	indel_FN	indel_FP
RES22-01837	20	illumina					4	0	0	1	0	0
RES22-01837	50	illumina					4	0	0	1	0	0
RES22-01837	100	illumina					4	0	0	1	0	0
RES22-01839	20	illumina					4	0	0	0	0	0
RES22-01839	50	illumina					4	0	0	0	0	0
RES22-01839	100	illumina					4	0	0	0	0	0
RES22-01840	20	illumina					5	0	0	1	0	0
RES22-01840	50	illumina					5	0	0	1	0	0
RES22-01840	100	illumina					5	0	0	1	0	0
RES22-01841	20	illumina					4	0	0	0	0	0
RES22-01841	50	illumina					4	0	0	0	0	0
RES22-01841	100	illumina					4	0	0	0	0	0
RES22-01842	20	illumina					4	0	0	0	0	0
RES22-01842	50	illumina					4	0	0	0	0	0
RES22-01842	100	illumina					4	0	0	0	0	0
RES22-01844	20	illumina					0	0	0	0	0	0
RES22-01844	50	illumina					0	0	0	0	0	0
RES22-01844	100	illumina					0	0	0	0	0	0
RES22-01845	20	illumina					2	0	0	0	0	0
RES22-01845	50	illumina					2	0	0	0	0	0
RES22-01845	100	illumina					2	0	0	0	0	0
RES22-01837	20	nanopore					3	1	0	1	0	0
RES22-01837	50	nanopore					4	0	0	1	0	0
RES22-01837	100	nanopore					4	0	0	1	0	0
RES22-01839	20	nanopore					4	0	0	0	0	0
RES22-01839	50	nanopore					4	0	0	0	0	0
RES22-01839	100	nanopore					4	0	0	0	0	0
RES22-01840	20	nanopore					4	1	0	1	0	0
RES22-01840	50	nanopore					5	0	0	1	0	0
RES22-01840	100	nanopore					5	0	0	1	0	0
RES22-01841	20	nanopore					3	1	0	0	0	0
RES22-01841	50	nanopore					4	0	0	0	0	0
RES22-01841	100	nanopore					4	0	0	0	0	0
RES22-01842	20	nanopore					2	2	0	0	0	0
RES22-01842	50	nanopore					3	1	0	0	0	0
RES22-01842	100	nanopore					4	0	0	0	0	0
RES22-01844	20	nanopore					0	0	0	0	0	0
RES22-01844	50	nanopore					0	0	0	0	0	0
RES22-01844	100	nanopore					0	0	0	0	0	0
RES22-01845	20	nanopore					2	0	0	0	0	0
RES22-01845	50	nanopore					2	0	0	0	0	0
RES22-01845	100	nanopore					2	0	0	0	0	0
RES22-01837			reference	mummer	3	2886599	4	0	0	1	0	0
RES22-01837			reference	shred	3	2886599	4	0	0	1	0	0
RES22-01837			reference	ska	3	2886599	2	2	0	0	1	0
RES22-01839			reference	mummer	3	2886598	4	0	0	0	0	0
RES22-01839			reference	shred	3	2886598	4	0	0	0	0	0
RES22-01839			reference	ska	3	2886598	2	2	0	0	0	0
RES22-01840			reference	mummer	3	2886597	5	0	0	1	0	0
RES22-01840			reference	shred	3	2886597	5	0	0	1	0	0
RES22-01840			reference	ska	3	2886597	3	2	1	0	1	0
RES22-01841			reference	mummer	3	2886598	4	0	0	0	0	0
RES22-01841			reference	shred	3	2886598	4	0	0	0	0	0
RES22-01841			reference	ska	3	2886598	2	2	0	0	0	0
RES22-01842			reference	mummer	3	2886598	4	0	0	0	0	0
RES22-01842			reference	shred	3	2886598	4	0	0	0	0	0
RES22-01842			reference	ska	3	2886598	2	2	0	0	0	0
RES22-01844			reference	mummer	3	2886598	0	0	0	0	0	0
RES22-01844			reference	shred	3	2886598	0	0	0	0	0	0
RES22-01844			reference	ska	3	2886598	0	0	0	0	0	0
RES22-01845			reference	mummer	3	2886598	2	0	0	0	0	0
RES22-01845			reference	shred	3	2886598	2	0	0	0	0	0
RES22-01845			reference	ska	3	2886598	0	2	0	0	0	0
RES22-01837	20		canu	mummer	5	2897311	4	0	1	1	0	4
RES22-01837	20		canu	shred	5	2897311	4	0	1	1	0	5
RES22-01837	20		canu	ska	5	2897311	2	2	4	0	1	0
RES22-01837	50		canu	mummer	4	2973271	4	0	0	1	0	1
RES22-01837	50		canu	shred	4	2973271	4	0	0	1	0	1
RES22-01837	50		canu	ska	4	2973271	2	2	0	0	1	0
RES22-01837	100		canu	mummer	4	2983000	4	0	0	1	0	0
RES22-01837	100		canu	shred	4	2983000	4	0	1	1	0	0
RES22-01837	100		canu	ska	4	2983000	2	2	0	0	1	0
RES22-01837	20		canu_medaka	mummer	5	2897289	4	0	0	1	0	0
RES22-01837	20		canu_medaka	shred	5	2897289	4	0	11	1	0	7
RES22-01837	20		canu_medaka	ska	5	2897289	2	2	3	0	1	0
RES22-01837	50		canu_medaka	mummer	4	2973215	4	0	0	1	0	1
RES22-01837	50		canu_medaka	shred	4	2973215	4	0	8	1	0	7
RES22-01837	50		canu_medaka	ska	4	2973215	2	2	0	0	1	0
RES22-01837	100		canu_medaka	mummer	4	2982976	4	0	0	1	0	0
RES22-01837	100		canu_medaka	shred	4	2982976	4	0	27	1	0	23
RES22-01837	100		canu_medaka	ska	4	2982976	2	2	0	0	1	0
RES22-01837	20		flye	mummer	3	2888397	4	0	0	1	0	0
RES22-01837	20		flye	shred	3	2888397	4	0	0	1	0	0
RES22-01837	20		flye	ska	3	2888397	2	2	0	0	1	0
RES22-01837	50		flye	mummer	2	2883472	4	0	0	1	0	1
RES22-01837	50		flye	shred	2	2883472	4	0	0	1	0	1
RES22-01837	50		flye	ska	2	2883472	2	2	1	0	1	0
RES22-01837	100		flye	mummer	3	2886598	4	0	0	1	0	0
RES22-01837	100		flye	shred	3	2886598	4	0	0	1	0	0
RES22-01837	100		flye	ska	3	2886598	2	2	0	0	1	0
RES22-01837	20		flye_medaka	mummer	3	2888397	4	0	0	1	0	0
RES22-01837	20		flye_medaka	shred	3	2888397	4	0	0	1	0	0
RES22-01837	20		flye_medaka	ska	3	2888397	2	2	0	0	1	0
RES22-01837	50		flye_medaka	mummer	2	2883473	4	0	0	1	0	0
RES22-01837	50		flye_medaka	shred	2	2883473	4	0	0	1	0	0
RES22-01837	50		flye_medaka	ska	2	2883473	2	2	1	0	1	0
RES22-01837	100		flye_medaka	mummer	3	2886598	4	0	0	1	0	0
RES22-01837	100		flye_medaka	shred	3	2886598	4	0	0	1	0	0
RES22-01837	100		flye_medaka	ska	3	2886598	2	2	0	0	1	0
RES22-01837	20		hybracter_hybrid	mummer	3	2886599	4	0	0	1	0	0
RES22-01837	20		hybracter_hybrid	shred	3	2886599	4	0	0	1	0	0
RES22-01837	20		hybracter_hybrid	ska	3	2886599	2	2	0	0	1	0
RES22-01837	50		hybracter_hybrid	mummer	3	2886599	4	0	0	1	0	0
RES22-01837	50		hybracter_hybrid	shred	3	2886599	4	0	0	1	0	0
RES22-01837	50		hybracter_hybrid	ska	3	2886599	2	2	0	0	1	0
RES22-01837	100		hybracter_hybrid	mummer	3	2886599	4	0	0	1	0	0
RES22-01837	100		hybracter_hybrid	shred	3	2886599	4	0	0	1	0	0
RES22-01837	100		hybracter_hybrid	ska	3	2886599	2	2	0	0	1	0
RES22-01837	20		raven	mummer	2	2883456	4	0	4	1	0	9
RES22-01837	20		raven	shred	2	2883456	4	0	4	1	0	9
RES22-01837	20		raven	ska	2	2883456	2	2	3	0	1	0
RES22-01837	50		raven	mummer	1	2879023	4	0	0	1	0	1
RES22-01837	50		raven	shred	1	2879023	4	0	0	1	0	2
RES22-01837	50		raven	ska	1	2879023	2	2	0	0	1	0
RES22-01837	100		raven	mummer	2	2883469	4	0	0	1	0	2
RES22-01837	100		raven	shred	2	2883469	4	0	0	1	0	2
RES22-01837	100		raven	ska	2	2883469	2	2	0	0	1	0
RES22-01837	20		raven_medaka	mummer	2	2883474	4	0	0	1	0	0
RES22-01837	20		raven_medaka	shred	2	2883474	4	0	0	1	0	0
RES22-01837	20		raven_medaka	ska	2	2883474	2	2	0	0	1	0
RES22-01837	50		raven_medaka	mummer	1	2879042	4	0	3	1	0	2
RES22-01837	50		raven_medaka	shred	1	2879042	4	0	17	1	0	7
RES22-01837	50		raven_medaka	ska	1	2879042	2	2	4	0	1	0
RES22-01837	100		raven_medaka	mummer	2	2883474	4	0	0	1	0	0
RES22-01837	100		raven_medaka	shred	2	2883474	4	0	0	1	0	0
RES22-01837	100		raven_medaka	ska	2	2883474	2	2	0	0	1	0
RES22-01837	20		shovill	mummer	753	2886406	4	0	354	1	0	1
RES22-01837	20		shovill	shred	753	2886406	4	0	374	1	0	0
RES22-01837	20		shovill	ska	753	2886406	2	2	367	0	1	0
RES22-01837	50		shovill	mummer	110	2861596	4	0	4	1	0	0
RES22-01837	50		shovill	shred	110	2861596	4	0	4	1	0	1
RES22-01837	50		shovill	ska	110	2861596	2	2	33	0	1	0
RES22-01837	100		shovill	mummer	99	2862642	4	0	1	1	0	1
RES22-01837	100		shovill	shred	99	2862642	4	0	2	1	0	2
RES22-01837	100		shovill	ska	99	2862642	2	2	22	0	1	0
RES22-01837	20		skesa	mummer	467	2798988	4	0	4	1	0	1
RES22-01837	20		skesa	shred	467	2798988	4	0	8	1	0	0
RES22-01837	20		skesa	ska	467	2798988	2	2	175	0	1	0
RES22-01837	50		skesa	mummer	59	2841112	4	0	0	1	0	0
RES22-01837	50		skesa	shred	59	2841112	4	0	2	1	0	0
RES22-01837	50		skesa	ska	59	2841112	2	2	105	0	1	0
RES22-01837	100		skesa	mummer	57	2844350	4	0	1	1	0	0
RES22-01837	100		skesa	shred	57	2844350	4	0	1	1	0	0
RES22-01837	100		skesa	ska	57	2844350	2	2	72	0	1	0
RES22-01837	20		unicycler_hybrid	mummer	6	2898185	4	0	134	1	0	42
RES22-01837	20		unicycler_hybrid	shred	6	2898185	4	0	91	1	0	6
RES22-01837	20		unicycler_hybrid	ska	6	2898185	2	2	97	0	1	0
RES22-01837	50		unicycler_hybrid	mummer	9	2886274	4	0	53	1	0	4
RES22-01837	50		unicycler_hybrid	shred	9	2886274	4	0	30	1	0	1
RES22-01837	50		unicycler_hybrid	ska	9	2886274	2	2	33	0	1	0
RES22-01837	100		unicycler_hybrid	mummer	3	2886604	4	0	26	1	0	1
RES22-01837	100		unicycler_hybrid	shred	3	2886604	4	0	17	1	0	0
RES22-01837	100		unicycler_hybrid	ska	3	2886604	2	2	19	0	1	0
RES22-01837	20		unicycler_short	mummer	145	2805514	4	0	60	1	0	1
RES22-01837	20		unicycler_short	shred	145	2805514	4	0	82	1	0	2
RES22-01837	20		unicycler_short	ska	145	2805514	2	2	206	0	1	0
RES22-01837	50		unicycler_short	mummer	93	2844481	4	0	1	1	0	0
RES22-01837	50		unicycler_short	shred	93	2844481	4	0	1	1	0	0
RES22-01837	50		unicycler_short	ska	93	2844481	2	2	75	0	1	0
RES22-01837	100		unicycler_short	mummer	90	2848926	4	0	1	1	0	0
RES22-01837	100		unicycler_short	shred	90	2848926	4	0	0	1	0	0
RES22-01837	100		unicycler_short	ska	90	2848926	2	2	45	0	1	0
RES22-01839	20		canu	mummer	3	2929424	4	0	7	0	0	0
RES22-01839	20		canu	shred	3	2929424	4	0	3	0	0	0
RES22-01839	20		canu	ska	3	2929424	2	2	7	0	0	0
RES22-01839	50		canu	mummer	2	2914929	4	0	0	0	0	0
RES22-01839	50		canu	shred	2	2914929	4	0	0	0	0	0
RES22-01839	50		canu	ska	2	2914929	2	2	0	0	0	0
RES22-01839	100		canu	mummer	3	2950206	4	0	0	0	0	0
RES22-01839	100		canu	shred	3	2950206	4	0	0	0	0	0
RES22-01839	100		canu	ska	3	2950206	2	2	0	0	0	0
RES22-01839	20		canu_medaka	mummer	3	2929425	4	0	0	0	0	0
RES22-01839	20		canu_medaka	shred	3	2929425	4	0	8	0	0	6
RES22-01839	20		canu_medaka	ska	3	2929425	2	2	0	0	0	0
RES22-01839	50		canu_medaka	mummer	2	2914940	4	0	0	0	0	2
RES22-01839	50		canu_medaka	shred	2	2914940	4	0	25	0	0	8
RES22-01839	50		canu_medaka	ska	2	2914940	2	2	4	0	0	0
RES22-01839	100		canu_medaka	mummer	3	2950162	4	0	0	0	0	0
RES22-01839	100		canu_medaka	shred	3	2950162	4	0	20	0	0	6
RES22-01839	100		canu_medaka	ska	3	2950162	2	2	0	0	0	0
RES22-01839	20		flye	mummer	3	2886598	4	0	0	0	0	2
RES22-01839	20		flye	shred	3	2886598	4	0	0	0	0	2
RES22-01839	20		flye	ska	3	2886598	2	2	0	0	0	0
RES22-01839	50		flye	mummer	3	2886599	4	0	0	0	0	0
RES22-01839	50		flye	shred	3	2886599	4	0	0	0	0	0
RES22-01839	50		flye	ska	3	2886599	2	2	0	0	0	0
RES22-01839	100		flye	mummer	3	2886597	4	0	0	0	0	0
RES22-01839	100		flye	shred	3	2886597	4	0	0	0	0	0
RES22-01839	100		flye	ska	3	2886597	2	2	0	0	0	0
RES22-01839	20		flye_medaka	mummer	3	2886597	4	0	0	0	0	0
RES22-01839	20		flye_medaka	shred	3	2886597	4	0	0	0	0	0
RES22-01839	20		flye_medaka	ska	3	2886597	2	2	0	0	0	0
RES22-01839	50		flye_medaka	mummer	3	2886599	4	0	0	0	0	0
RES22-01839	50		flye_medaka	shred	3	2886599	4	0	0	0	0	0
RES22-01839	50		flye_medaka	ska	3	2886599	2	2	0	0	0	0
RES22-01839	100		flye_medaka	mummer	3	2886597	4	0	0	0	0	0
RES22-01839	100		flye_medaka	shred	3	2886597	4	0	0	0	0	0
RES22-01839	100		flye_medaka	ska	3	2886597	2	2	0	0	0	0
RES22-01839	20		hybracter_hybrid	mummer	3	2886598	4	0	0	0	0	0
RES22-01839	20		hybracter_hybrid	shred	3	2886598	4	0	0	0	0	0
RES22-01839	20		hybracter_hybrid	ska	3	2886598	2	2	0	0	0	0
RES22-01839	50		hybracter_hybrid	mummer	3	2886598	4	0	0	0	0	0
RES22-01839	50		hybracter_hybrid	shred	3	2886598	4	0	0	0	0	0
RES22-01839	50		hybracter_hybrid	ska	3	2886598	2	2	0	0	0	0
RES22-01839	100		hybracter_hybrid	mummer	3	2886598	4	0	0	0	0	0
RES22-01839	100		hybracter_hybrid	shred	3	2886598	4	0	0	0	0	0
RES22-01839	100		hybracter_hybrid	ska	3	2886598	2	2	0	0	0	0
RES22-01839	20		raven	mummer	3	2886532	4	0	2	0	0	6
RES22-01839	20		raven	shred	3	2886532	4	0	2	0	0	5
RES22-01839	20		raven	ska	3	2886532	2	2	4	0	0	0
RES22-01839	50		raven	mummer	2	2884097	4	0	0	0	0	6
RES22-01839	50		raven	shred	2	2884097	4	0	0	0	0	6
RES22-01839	50		raven	ska	2	2884097	2	2	1	0	0	0
RES22-01839	100		raven	mummer	2	2882449	4	0	0	0	0	2
RES22-01839	100		raven	shred	2	2882449	4	0	0	0	0	2
RES22-01839	100		raven	ska	2	2882449	2	2	0	0	0	0
RES22-01839	20		raven_medaka	mummer	3	2886598	4	0	0	0	0	0
RES22-01839	20		raven_medaka	shred	3	2886598	4	0	0	0	0	0
RES22-01839	20		raven_medaka	ska	3	2886598	2	2	0	0	0	0
RES22-01839	50		raven_medaka	mummer	2	2883554	4	0	0	0	0	0
RES22-01839	50		raven_medaka	shred	2	2883554	4	0	0	0	0	1
RES22-01839	50		raven_medaka	ska	2	2883554	2	2	0	0	0	0
RES22-01839	100		raven_medaka	mummer	2	2883472	4	0	11	0	0	1
RES22-01839	100		raven_medaka	shred	2	2883472	4	0	11	0	0	1
RES22-01839	100		raven_medaka	ska	2	2883472	2	2	1	0	0	0
RES22-01839	20		shovill	mummer	318	2862977	4	0	270	0	0	6
RES22-01839	20		shovill	shred	318	2862977	4	0	286	0	0	2
RES22-01839	20		shovill	ska	318	2862977	2	2	281	0	0	0
RES22-01839	50		shovill	mummer	141	2863128	4	0	3	0	0	0
RES22-01839	50		shovill	shred	141	2863128	4	0	7	0	0	1
RES22-01839	50		shovill	ska	141	2863128	2	2	31	0	0	0
RES22-01839	100		shovill	mummer	120	2861967	4	0	2	0	0	1
RES22-01839	100		shovill	shred	120	2861967	4	0	8	0	0	0
RES22-01839	100		shovill	ska	120	2861967	2	2	28	0	0	0
RES22-01839	20		skesa	mummer	383	2808859	4	0	7	0	0	1
RES22-01839	20		skesa	shred	383	2808859	4	0	10	0	0	1
RES22-01839	20		skesa	ska	383	2808859	2	2	238	0	0	0
RES22-01839	50		skesa	mummer	49	2843478	4	0	0	0	0	0
RES22-01839	50		skesa	shred	49	2843478	4	0	0	0	0	0
RES22-01839	50		skesa	ska	49	2843478	2	2	75	0	0	0
RES22-01839	100		skesa	mummer	49	2845255	4	0	0	0	0	0
RES22-01839	100		skesa	shred	49	2845255	4	0	0	0	0	0
RES22-01839	100		skesa	ska	49	2845255	2	2	60	0	0	0
RES22-01839	20		unicycler_hybrid	mummer	5	2883233	4	0	125	0	0	28
RES22-01839	20		unicycler_hybrid	shred	5	2883233	4	0	82	0	0	10
RES22-01839	20		unicycler_hybrid	ska	5	2883233	2	2	71	0	0	0
RES22-01839	50		unicycler_hybrid	mummer	9	2886271	4	0	33	0	0	2
RES22-01839	50		unicycler_hybrid	shred	9	2886271	4	0	25	0	0	0
RES22-01839	50		unicycler_hybrid	ska	9	2886271	2	2	27	0	0	0
RES22-01839	100		unicycler_hybrid	mummer	3	2886603	4	0	30	0	0	1
RES22-01839	100		unicycler_hybrid	shred	3	2886603	4	0	19	0	0	0
RES22-01839	100		unicycler_hybrid	ska	3	2886603	2	2	19	0	0	0
RES22-01839	20		unicycler_short	mummer	131	2813598	4	0	61	0	0	4
RES22-01839	20		unicycler_short	shred	131	2813598	4	0	69	0	0	1
RES22-01839	20		unicycler_short	ska	131	2813598	2	2	162	0	0	0
RES22-01839	50		unicycler_short	mummer	101	2845113	4	0	2	0	0	0
RES22-01839	50		unicycler_short	shred	101	2845113	4	0	2	0	0	0
RES22-01839	50		unicycler_short	ska	101	2845113	2	2	85	0	0	0
RES22-01839	100		unicycler_short	mummer	81	2849216	4	0	0	0	0	0
RES22-01839	100		unicycler_short	shred	81	2849216	4	0	0	0	0	0
RES22-01839	100		unicycler_short	ska	81	2849216	2	2	40	0	0	0
RES22-01840	20		canu	mummer	6	3108097	5	0	1	1	0	1
RES22-01840	20		canu	shred	6	3108097	5	0	1	1	0	1
RES22-01840	20		canu	ska	6	3108097	3	2	1	0	1	0
RES22-01840	50		canu	mummer	3	2937081	5	0	0	1	0	1
RES22-01840	50		canu	shred	3	2937081	5	0	0	1	0	1
RES22-01840	50		canu	ska	3	2937081	3	2	1	0	1	0
RES22-01840	100		canu	mummer	3	2966495	5	0	0	1	0	0
RES22-01840	100		canu	shred	3	2966495	5	0	0	1	0	0
RES22-01840	100		canu	ska	3	2966495	3	2	1	0	1	0
RES22-01840	20		canu_medaka	mummer	6	3108001	5	0	2	1	0	5
RES22-01840	20		canu_medaka	shred	6	3108001	5	0	34	1	0	32
RES22-01840	20		canu_medaka	ska	6	3108001	3	2	1	0	1	0
RES22-01840	50		canu_medaka	mummer	3	2937081	5	0	0	1	0	0
RES22-01840	50		canu_medaka	shred	3	2937081	5	0	32	1	0	17
RES22-01840	50		canu_medaka	ska	3	2937081	3	2	1	0	1	0
RES22-01840	100		canu_medaka	mummer	3	2966485	5	0	2	1	0	3
RES22-01840	100		canu_medaka	shred	3	2966485	5	0	4	1	0	3
RES22-01840	100		canu_medaka	ska	3	2966485	3	2	1	0	1	0
RES22-01840	20		flye	mummer	2	2883473	5	0	1	1	0	3
RES22-01840	20		flye	shred	2	2883473	5	0	1	1	0	3
RES22-01840	20		flye	ska	2	2883473	3	2	3	0	1	0
RES22-01840	50		flye	mummer	3	2884389	5	0	0	1	0	0
RES22-01840	50		flye	shred	3	2884389	5	0	0	1	0	0
RES22-01840	50		flye	ska	3	2884389	3	2	1	0	1	0
RES22-01840	100		flye	mummer	2	2886233	5	0	0	1	0	0
RES22-01840	100		flye	shred	2	2886233	5	0	0	1	0	0
RES22-01840	100		flye	ska	2	2886233	3	2	2	0	1	0
RES22-01840	20		flye_medaka	mummer	2	2883472	5	0	0	1	0	2
RES22-01840	20		flye_medaka	shred	2	2883472	5	0	0	1	0	2
RES22-01840	20		flye_medaka	ska	2	2883472	3	2	2	0	1	0
RES22-01840	50		flye_medaka	mummer	3	2884389	5	0	0	1	0	0
RES22-01840	50		flye_medaka	shred	3	2884389	5	0	0	1	0	0
RES22-01840	50		flye_medaka	ska	3	2884389	3	2	1	0	1	0
RES22-01840	100		flye_medaka	mummer	2	2886233	5	0	0	1	0	0
RES22-01840	100		flye_medaka	shred	2	2886233	5	0	0	1	0	0
RES22-01840	100		flye_medaka	ska	2	2886233	3	2	2	0	1	0
RES22-01840	20		hybracter_hybrid	mummer	3	2886597	5	0	0	1	0	0
RES22-01840	20		hybracter_hybrid	shred	3	2886597	5	0	0	1	0	0
RES22-01840	20		hybracter_hybrid	ska	3	2886597	3	2	1	0	1	0
RES22-01840	50		hybracter_hybrid	mummer	3	2886597	5	0	0	1	0	0
RES22-01840	50		hybracter_hybrid	shred	3	2886597	5	0	0	1	0	0
RES22-01840	50		hybracter_hybrid	ska	3	2886597	3	2	1	0	1	0
RES22-01840	100		hybracter_hybrid	mummer	3	2886597	5	0	0	1	0	0
RES22-01840	100		hybracter_hybrid	shred	3	2886597	5	0	0	1	0	0
RES22-01840	100		hybracter_hybrid	ska	3	2886597	3	2	1	0	1	0
RES22-01840	20		raven	mummer	3	2886388	5	0	26	1	0	20
RES22-01840	20		raven	shred	3	2886388	5	0	12	1	0	17
RES22-01840	20		raven	ska	3	2886388	3	2	7	0	1	0
RES22-01840	50		raven	mummer	3	2887654	5	0	0	1	0	6
RES22-01840	50		raven	shred	3	2887654	5	0	0	1	0	9
RES22-01840	50		raven	ska	3	2887654	3	2	1	0	1	0
RES22-01840	100		raven	mummer	2	2884509	5	0	0	1	0	3
RES22-01840	100		raven	shred	2	2884509	5	0	1	1	0	4
RES22-01840	100		raven	ska	2	2884509	3	2	4	0	1	0
RES22-01840	20		raven_medaka	mummer	3	2886421	5	0	2	1	0	4
RES22-01840	20		raven_medaka	shred	3	2886421	5	0	2	1	0	4
RES22-01840	20		raven_medaka	ska	3	2886421	3	2	2	0	1	0
RES22-01840	50		raven_medaka	mummer	3	2887263	5	0	0	1	0	0
RES22-01840	50		raven_medaka	shred	3	2887263	5	0	0	1	0	0
RES22-01840	50		raven_medaka	ska	3	2887263	3	2	1	0	1	0
RES22-01840	100		raven_medaka	mummer	2	2884363	5	0	0	1	0	4
RES22-01840	100		raven_medaka	shred	2	2884363	5	0	0	1	0	2
RES22-01840	100		raven_medaka	ska	2	2884363	3	2	3	0	1	0
RES22-01840	20		shovill	mummer	654	2887548	5	0	272	1	0	2
RES22-01840	20		shovill	shred	654	2887548	5	0	297	1	0	0
RES22-01840	20		shovill	ska	654	2887548	3	2	272	0	1	0
RES22-01840	50		shovill	mummer	118	2862941	5	0	7	1	0	1
RES22-01840	50		shovill	shred	118	2862941	5	0	6	1	0	1
RES22-01840	50		shovill	ska	118	2862941	3	2	31	0	1	0
RES22-01840	100		shovill	mummer	95	2861263	5	0	2	1	0	4
RES22-01840	100		shovill	shred	95	2861263	5	0	6	1	0	1
RES22-01840	100		shovill	ska	95	2861263	3	2	32	0	1	0
RES22-01840	20		skesa	mummer	358	2812856	5	0	1	1	0	0
RES22-01840	20		skesa	shred	358	2812856	5	0	24	1	0	2
RES22-01840	20		skesa	ska	358	2812856	3	2	198	0	1	0
RES22-01840	50		skesa	mummer	60	2843745	5	0	0	1	0	0
RES22-01840	50		skesa	shred	60	2843745	5	0	0	1	0	0
RES22-01840	50		skesa	ska	60	2843745	3	2	95	0	1	0
RES22-01840	100		skesa	mummer	54	2845059	5	0	0	1	0	0
RES22-01840	100		skesa	shred	54	2845059	5	0	0	1	0	0
RES22-01840	100		skesa	ska	54	2845059	3	2	82	0	1	0
RES22-01840	20		unicycler_hybrid	mummer	4	2882319	5	0	450	1	0	36
RES22-01840	20		unicycler_hybrid	shred	4	2882319	5	0	57	1	0	1
RES22-01840	20		unicycler_hybrid	ska	4	2882319	3	2	57	0	1	0
RES22-01840	50		unicycler_hybrid	mummer	3	2886545	5	0	44	1	0	3
RES22-01840	50		unicycler_hybrid	shred	3	2886545	5	0	29	1	0	0
RES22-01840	50		unicycler_hybrid	ska	3	2886545	3	2	21	0	1	0
RES22-01840	100		unicycler_hybrid	mummer	19	2885876	5	0	23	1	0	1
RES22-01840	100		unicycler_hybrid	shred	19	2885876	5	0	17	1	0	0
RES22-01840	100		unicycler_hybrid	ska	19	2885876	3	2	25	0	1	0
RES22-01840	20		unicycler_short	mummer	100	2751253	5	0	43	1	0	5
RES22-01840	20		unicycler_short	shred	100	2751253	5	0	64	1	0	0
RES22-01840	20		unicycler_short	ska	100	2751253	3	2	196	0	1	0
RES22-01840	50		unicycler_short	mummer	98	2845094	5	0	0	1	0	0
RES22-01840	50		unicycler_short	shred	98	2845094	5	0	4	1	0	0
RES22-01840	50		unicycler_short	ska	98	2845094	3	2	77	0	1	0
RES22-01840	100		unicycler_short	mummer	84	2849176	5	0	0	1	0	0
RES22-01840	100		unicycler_short	shred	84	2849176	5	0	6	1	0	0
RES22-01840	100		unicycler_short	ska	84	2849176	3	2	41	0	1	0
RES22-01841	20		canu	mummer	8	3041648	4	0	2	0	0	3
RES22-01841	20		canu	shred	8	3041648	4	0	4	0	0	4
RES22-01841	20		canu	ska	8	3041648	2	2	2	0	0	0
RES22-01841	50		canu	mummer	3	2954606	4	0	0	0	0	0
RES22-01841	50		canu	shred	3	2954606	4	0	1	0	0	0
RES22-01841	50		canu	ska	3	2954606	2	2	0	0	0	0
RES22-01841	100		canu	mummer	4	2994612	4	0	0	0	0	0
RES22-01841	100		canu	shred	4	2994612	4	0	0	0	0	0
RES22-01841	100		canu	ska	4	2994612	2	2	0	0	0	0
RES22-01841	20		canu_medaka	mummer	8	3041635	4	0	1	0	0	1
RES22-01841	20		canu_medaka	shred	8	3041635	4	0	25	0	0	17
RES22-01841	20		canu_medaka	ska	8	3041635	2	2	0	0	0	0
RES22-01841	50		canu_medaka	mummer	3	2954605	4	0	104	0	0	18
RES22-01841	50		canu_medaka	shred	3	2954605	4	0	65	0	0	12
RES22-01841	50		canu_medaka	ska	3	2954605	2	2	9	0	0	0
RES22-01841	100		canu_medaka	mummer	4	2994570	4	0	0	0	0	0
RES22-01841	100		canu_medaka	shred	4	2994570	4	0	20	0	0	15
RES22-01841	100		canu_medaka	ska	4	2994570	2	2	0	0	0	0
RES22-01841	20		flye	mummer	1	2879035	4	0	1	0	0	1
RES22-01841	20		flye	shred	1	2879035	4	0	1	0	0	1
RES22-01841	20		flye	ska	1	2879035	2	2	1	0	0	0
RES22-01841	50		flye	mummer	1	2879033	4	0	0	0	0	0
RES22-01841	50		flye	shred	1	2879033	4	0	0	0	0	0
RES22-01841	50		flye	ska	1	2879033	2	2	0	0	0	0
RES22-01841	100		flye	mummer	1	2879061	4	0	98	0	0	22
RES22-01841	100		flye	shred	1	2879061	4	0	11	0	0	23
RES22-01841	100		flye	ska	1	2879061	2	2	0	0	0	0
RES22-01841	20		flye_medaka	mummer	1	2879036	4	0	3	0	0	2
RES22-01841	20		flye_medaka	shred	1	2879036	4	0	3	0	0	2
RES22-01841	20		flye_medaka	ska	1	2879036	2	2	4	0	0	0
RES22-01841	50		flye_medaka	mummer	1	2879040	4	0	109	0	0	24
RES22-01841	50		flye_medaka	shred	1	2879040	4	0	49	0	0	12
RES22-01841	50		flye_medaka	ska	1	2879040	2	2	8	0	0	0
RES22-01841	100		flye_medaka	mummer	1	2879036	4	0	123	0	0	25
RES22-01841	100		flye_medaka	shred	1	2879036	4	0	38	0	0	15
RES22-01841	100		flye_medaka	ska	1	2879036	2	2	8	0	0	0
RES22-01841	20		hybracter_hybrid	mummer	3	2886598	4	0	0	0	0	0
RES22-01841	20		hybracter_hybrid	shred	3	2886598	4	0	0	0	0	0
RES22-01841	20		hybracter_hybrid	ska	3	2886598	2	2	0	0	0	0
RES22-01841	50		hybracter_hybrid	mummer	3	2886598	4	0	0	0	0	0
RES22-01841	50		hybracter_hybrid	shred	3	2886598	4	0	0	0	0	0
RES22-01841	50		hybracter_hybrid	ska	3	2886598	2	2	0	0	0	0
RES22-01841	100		hybracter_hybrid	mummer	3	2886546	4	0	0	0	0	0
RES22-01841	100		hybracter_hybrid	shred	3	2886546	4	0	0	0	0	0
RES22-01841	100		hybracter_hybrid	ska	3	2886546	2	2	4	0	0	0
RES22-01841	20		raven	mummer	2	2883412	4	0	8	0	0	16
RES22-01841	20		raven	shred	2	2883412	4	0	9	0	0	19
RES22-01841	20		raven	ska	2	2883412	2	2	1	0	0	0
RES22-01841	50		raven	mummer	2	2882151	4	0	0	0	0	2
RES22-01841	50		raven	shred	2	2882151	4	0	0	0	0	2
RES22-01841	50		raven	ska	2	2882151	2	2	0	0	0	0
RES22-01841	100		raven	mummer	1	2877914	4	0	0	0	0	5
RES22-01841	100		raven	shred	1	2877914	4	0	0	0	0	3
RES22-01841	100		raven	ska	1	2877914	2	2	0	0	0	0
RES22-01841	20		raven_medaka	mummer	2	2883473	4	0	0	0	0	2
RES22-01841	20		raven_medaka	shred	2	2883473	4	0	0	0	0	2
RES22-01841	20		raven_medaka	ska	2	2883473	2	2	0	0	0	0
RES22-01841	50		raven_medaka	mummer	2	2882165	4	0	104	0	0	18
RES22-01841	50		raven_medaka	shred	2	2882165	4	0	52	0	0	9
RES22-01841	50		raven_medaka	ska	2	2882165	2	2	9	0	0	0
RES22-01841	100		raven_medaka	mummer	1	2879038	4	0	99	0	0	19
RES22-01841	100		raven_medaka	shred	1	2879038	4	0	70	0	0	17
RES22-01841	100		raven_medaka	ska	1	2879038	2	2	10	0	0	0
RES22-01841	20		shovill	mummer	248	2875187	4	0	133	0	0	2
RES22-01841	20		shovill	shred	248	2875187	4	0	157	0	0	6
RES22-01841	20		shovill	ska	248	2875187	2	2	138	0	0	0
RES22-01841	50		shovill	mummer	86	2861586	4	0	10	0	0	2
RES22-01841	50		shovill	shred	86	2861586	4	0	7	0	0	1
RES22-01841	50		shovill	ska	86	2861586	2	2	39	0	0	0
RES22-01841	100		shovill	mummer	84	2863311	4	0	9	0	0	3
RES22-01841	100		shovill	shred	84	2863311	4	0	4	0	0	1
RES22-01841	100		shovill	ska	84	2863311	2	2	24	0	0	0
RES22-01841	20		skesa	mummer	203	2817752	4	0	6	0	0	0
RES22-01841	20		skesa	shred	203	2817752	4	0	9	0	0	0
RES22-01841	20		skesa	ska	203	2817752	2	2	225	0	0	0
RES22-01841	50		skesa	mummer	46	2845764	4	0	1	0	0	0
RES22-01841	50		skesa	shred	46	2845764	4	0	1	0	0	0
RES22-01841	50		skesa	ska	46	2845764	2	2	65	0	0	0
RES22-01841	100		skesa	mummer	41	2847784	4	0	1	0	0	0
RES22-01841	100		skesa	shred	41	2847784	4	0	1	0	0	0
RES22-01841	100		skesa	ska	41	2847784	2	2	61	0	0	0
RES22-01841	20		unicycler_hybrid	mummer	5	2876368	4	0	37	0	0	10
RES22-01841	20		unicycler_hybrid	shred	5	2876368	4	0	37	0	0	2
RES22-01841	20		unicycler_hybrid	ska	5	2876368	2	2	40	0	0	0
RES22-01841	50		unicycler_hybrid	mummer	3	2886618	4	0	73	0	0	6
RES22-01841	50		unicycler_hybrid	shred	3	2886618	4	0	38	0	0	0
RES22-01841	50		unicycler_hybrid	ska	3	2886618	2	2	38	0	0	0
RES22-01841	100		unicycler_hybrid	mummer	3	2886607	4	0	55	0	0	5
RES22-01841	100		unicycler_hybrid	shred	3	2886607	4	0	32	0	0	1
RES22-01841	100		unicycler_hybrid	ska	3	2886607	2	2	29	0	0	0
RES22-01841	20		unicycler_short	mummer	47	2823679	4	0	25	0	0	0
RES22-01841	20		unicycler_short	shred	47	2823679	4	0	36	0	0	0
RES22-01841	20		unicycler_short	ska	47	2823679	2	2	143	0	0	0
RES22-01841	50		unicycler_short	mummer	88	2849175	4	0	1	0	0	0
RES22-01841	50		unicycler_short	shred	88	2849175	4	0	0	0	0	0
RES22-01841	50		unicycler_short	ska	88	2849175	2	2	61	0	0	0
RES22-01841	100		unicycler_short	mummer	74	2850025	4	0	1	0	0	0
RES22-01841	100		unicycler_short	shred	74	2850025	4	0	0	0	0	0
RES22-01841	100		unicycler_short	ska	74	2850025	2	2	40	0	0	0
RES22-01842	20		canu	mummer	4	2952970	4	0	0	0	0	0
RES22-01842	20		canu	shred	4	2952970	4	0	0	0	0	0
RES22-01842	20		canu	ska	4	2952970	2	2	0	0	0	0
RES22-01842	50		canu	mummer	4	2970486	4	0	0	0	0	1
RES22-01842	50		canu	shred	4	2970486	4	0	0	0	0	1
RES22-01842	50		canu	ska	4	2970486	2	2	0	0	0	0
RES22-01842	100		canu	mummer	4	3039363	4	0	0	0	0	1
RES22-01842	100		canu	shred	4	3039363	4	0	0	0	0	0
RES22-01842	100		canu	ska	4	3039363	2	2	0	0	0	0
RES22-01842	20		canu_medaka	mummer	4	2952954	4	0	14	0	0	10
RES22-01842	20		canu_medaka	shred	4	2952954	4	0	1	0	0	0
RES22-01842	20		canu_medaka	ska	4	2952954	2	2	0	0	0	0
RES22-01842	50		canu_medaka	mummer	4	2970469	4	0	0	0	0	0
RES22-01842	50		canu_medaka	shred	4	2970469	4	0	17	0	0	13
RES22-01842	50		canu_medaka	ska	4	2970469	2	2	0	0	0	0
RES22-01842	100		canu_medaka	mummer	4	3039350	4	0	0	0	0	1
RES22-01842	100		canu_medaka	shred	4	3039350	4	0	11	0	0	6
RES22-01842	100		canu_medaka	ska	4	3039350	2	2	0	0	0	0
RES22-01842	20		flye	mummer	2	2883473	4	0	0	0	0	0
RES22-01842	20		flye	shred	2	2883473	4	0	0	0	0	0
RES22-01842	20		flye	ska	2	2883473	2	2	0	0	0	0
RES22-01842	50		flye	mummer	2	2887765	4	0	0	0	0	0
RES22-01842	50		flye	shred	2	2887765	4	0	0	0	0	0
RES22-01842	50		flye	ska	2	2887765	2	2	0	0	0	0
RES22-01842	100		flye	mummer	2	2887653	4	0	0	0	0	0
RES22-01842	100		flye	shred	2	2887653	4	0	0	0	0	0
RES22-01842	100		flye	ska	2	2887653	2	2	0	0	0	0
RES22-01842	20		flye_medaka	mummer	2	2883473	4	0	0	0	0	0
RES22-01842	20		flye_medaka	shred	2	2883473	4	0	0	0	0	0
RES22-01842	20		flye_medaka	ska	2	2883473	2	2	0	0	0	0
RES22-01842	50		flye_medaka	mummer	2	2887762	4	0	0	0	0	0
RES22-01842	50		flye_medaka	shred	2	2887762	4	0	0	0	0	0
RES22-01842	50		flye_medaka	ska	2	2887762	2	2	0	0	0	0
RES22-01842	100		flye_medaka	mummer	2	2887653	4	0	0	0	0	0
RES22-01842	100		flye_medaka	shred	2	2887653	4	0	0	0	0	0
RES22-01842	100		flye_medaka	ska	2	2887653	2	2	0	0	0	0
RES22-01842	20		hybracter_hybrid	mummer	3	2886598	4	0	0	0	0	0
RES22-01842	20		hybracter_hybrid	shred	3	2886598	4	0	0	0	0	0
RES22-01842	20		hybracter_hybrid	ska	3	2886598	2	2	0	0	0	0
RES22-01842	50		hybracter_hybrid	mummer	3	2886598	4	0	0	0	0	0
RES22-01842	50		hybracter_hybrid	shred	3	2886598	4	0	0	0	0	0
RES22-01842	50		hybracter_hybrid	ska	3	2886598	2	2	0	0	0	0
RES22-01842	100		hybracter_hybrid	mummer	3	2886598	4	0	0	0	0	0
RES22-01842	100		hybracter_hybrid	shred	3	2886598	4	0	0	0	0	0
RES22-01842	100		hybracter_hybrid	ska	3	2886598	2	2	0	0	0	0
RES22-01842	20		raven	mummer	3	2886579	4	0	1	0	0	10
RES22-01842	20		raven	shred	3	2886579	4	0	1	0	0	10
RES22-01842	20		raven	ska	3	2886579	2	2	1	0	0	0
RES22-01842	50		raven	mummer	3	2887248	4	0	1	0	0	5
RES22-01842	50		raven	shred	3	2887248	4	0	1	0	0	6
RES22-01842	50		raven	ska	3	2887248	2	2	0	0	0	0
RES22-01842	100		raven	mummer	2	2883468	4	0	0	0	0	2
RES22-01842	100		raven	shred	2	2883468	4	0	0	0	0	2
RES22-01842	100		raven	ska	2	2883468	2	2	0	0	0	0
RES22-01842	20		raven_medaka	mummer	3	2886598	4	0	0	0	0	0
RES22-01842	20		raven_medaka	shred	3	2886598	4	0	0	0	0	0
RES22-01842	20		raven_medaka	ska	3	2886598	2	2	0	0	0	0
RES22-01842	50		raven_medaka	mummer	3	2886733	4	0	0	0	0	0
RES22-01842	50		raven_medaka	shred	3	2886733	4	0	0	0	0	0
RES22-01842	50		raven_medaka	ska	3	2886733	2	2	0	0	0	0
RES22-01842	100		raven_medaka	mummer	2	2883473	4	0	0	0	0	0
RES22-01842	100		raven_medaka	shred	2	2883473	4	0	0	0	0	0
RES22-01842	100		raven_medaka	ska	2	2883473	2	2	0	0	0	0
RES22-01842	20		shovill	mummer	434	2880551	4	0	228	0	0	13
RES22-01842	20		shovill	shred	434	2880551	4	0	224	0	0	4
RES22-01842	20		shovill	ska	434	2880551	2	2	236	0	0	0
RES22-01842	50		shovill	mummer	97	2863148	4	0	7	0	0	2
RES22-01842	50		shovill	shred	97	2863148	4	0	6	0	0	2
RES22-01842	50		shovill	ska	97	2863148	2	2	26	0	0	0
RES22-01842	100		shovill	mummer	75	2862671	4	0	36	0	0	5
RES22-01842	100		shovill	shred	75	2862671	4	0	6	0	0	1
RES22-01842	100		shovill	ska	75	2862671	2	2	19	0	0	0
RES22-01842	20		skesa	mummer	337	2811784	4	0	19	0	0	0
RES22-01842	20		skesa	shred	337	2811784	4	0	5	0	0	0
RES22-01842	20		skesa	ska	337	2811784	2	2	203	0	0	0
RES22-01842	50		skesa	mummer	53	2844615	4	0	1	0	0	0
RES22-01842	50		skesa	shred	53	2844615	4	0	1	0	0	0
RES22-01842	50		skesa	ska	53	2844615	2	2	82	0	0	0
RES22-01842	100		skesa	mummer	48	2847093	4	0	0	0	0	0
RES22-01842	100		skesa	shred	48	2847093	4	0	0	0	0	0
RES22-01842	100		skesa	ska	48	2847093	2	2	75	0	0	0
RES22-01842	20		unicycler_hybrid	mummer	4	2885848	4	0	104	0	0	15
RES22-01842	20		unicycler_hybrid	shred	4	2885848	4	0	53	0	0	0
RES22-01842	20		unicycler_hybrid	ska	4	2885848	2	2	45	0	0	0
RES22-01842	50		unicycler_hybrid	mummer	3	2884654	4	0	75	0	0	22
RES22-01842	50		unicycler_hybrid	shred	3	2884654	4	0	31	0	0	1
RES22-01842	50		unicycler_hybrid	ska	3	2884654	2	2	37	0	0	0
RES22-01842	100		unicycler_hybrid	mummer	3	2886598	4	0	24	0	0	0
RES22-01842	100		unicycler_hybrid	shred	3	2886598	4	0	16	0	0	0
RES22-01842	100		unicycler_hybrid	ska	3	2886598	2	2	20	0	0	0
RES22-01842	20		unicycler_short	mummer	99	2813775	4	0	46	0	0	1
RES22-01842	20		unicycler_short	shred	99	2813775	4	0	51	0	0	1
RES22-01842	20		unicycler_short	ska	99	2813775	2	2	148	0	0	0
RES22-01842	50		unicycler_short	mummer	32	2842935	4	0	25	0	0	2
RES22-01842	50		unicycler_short	shred	32	2842935	4	0	17	0	0	0
RES22-01842	50		unicycler_short	ska	32	2842935	2	2	87	0	0	0
RES22-01842	100		unicycler_short	mummer	89	2849699	4	0	0	0	0	0
RES22-01842	100		unicycler_short	shred	89	2849699	4	0	0	0	0	0
RES22-01842	100		unicycler_short	ska	89	2849699	2	2	57	0	0	0
RES22-01844	20		canu	mummer	4	2953362	0	0	0	0	0	3
RES22-01844	20		canu	shred	4	2953362	0	0	0	0	0	4
RES22-01844	20		canu	ska	4	2953362	0	0	0	0	0	0
RES22-01844	50		canu	mummer	5	3122020	0	0	0	0	0	0
RES22-01844	50		canu	shred	5	3122020	0	0	1	0	0	1
RES22-01844	50		canu	ska	5	3122020	0	0	0	0	0	0
RES22-01844	100		canu	mummer	3	2933762	0	0	0	0	0	0
RES22-01844	100		canu	shred	3	2933762	0	0	0	0	0	0
RES22-01844	100		canu	ska	3	2933762	0	0	0	0	0	0
RES22-01844	20		canu_medaka	mummer	4	2953291	0	0	0	0	0	1
RES22-01844	20		canu_medaka	shred	4	2953291	0	0	56	0	0	41
RES22-01844	20		canu_medaka	ska	4	2953291	0	0	0	0	0	0
RES22-01844	50		canu_medaka	mummer	5	3121902	0	0	33	0	0	8
RES22-01844	50		canu_medaka	shred	5	3121902	0	0	119	0	0	48
RES22-01844	50		canu_medaka	ska	5	3121902	0	0	10	0	0	0
RES22-01844	100		canu_medaka	mummer	3	2933760	0	0	0	0	0	0
RES22-01844	100		canu_medaka	shred	3	2933760	0	0	7	0	0	3
RES22-01844	100		canu_medaka	ska	3	2933760	0	0	0	0	0	0
RES22-01844	20		flye	mummer	2	2883474	0	0	0	0	0	1
RES22-01844	20		flye	shred	2	2883474	0	0	0	0	0	1
RES22-01844	20		flye	ska	2	2883474	0	0	1	0	0	0
RES22-01844	50		flye	mummer	2	2887914	0	0	0	0	0	0
RES22-01844	50		flye	shred	2	2887914	0	0	0	0	0	0
RES22-01844	50		flye	ska	2	2887914	0	0	0	0	0	0
RES22-01844	100		flye	mummer	2	2883474	0	0	0	0	0	0
RES22-01844	100		flye	shred	2	2883474	0	0	0	0	0	0
RES22-01844	100		flye	ska	2	2883474	0	0	0	0	0	0
RES22-01844	20		flye_medaka	mummer	2	2883473	0	0	0	0	0	0
RES22-01844	20		flye_medaka	shred	2	2883473	0	0	0	0	0	0
RES22-01844	20		flye_medaka	ska	2	2883473	0	0	1	0	0	0
RES22-01844	50		flye_medaka	mummer	2	2887913	0	0	0	0	0	0
RES22-01844	50		flye_medaka	shred	2	2887913	0	0	0	0	0	0
RES22-01844	50		flye_medaka	ska	2	2887913	0	0	0	0	0	0
RES22-01844	100		flye_medaka	mummer	2	2883474	0	0	0	0	0	0
RES22-01844	100		flye_medaka	shred	2	2883474	0	0	0	0	0	0
RES22-01844	100		flye_medaka	ska	2	2883474	0	0	0	0	0	0
RES22-01844	20		hybracter_hybrid	mummer	3	2886598	0	0	0	0	0	0
RES22-01844	20		hybracter_hybrid	shred	3	2886598	0	0	0	0	0	0
RES22-01844	20		hybracter_hybrid	ska	3	2886598	0	0	0	0	0	0
RES22-01844	50		hybracter_hybrid	mummer	3	2886598	0	0	0	0	0	0
RES22-01844	50		hybracter_hybrid	shred	3	2886598	0	0	0	0	0	0
RES22-01844	50		hybracter_hybrid	ska	3	2886598	0	0	0	0	0	0
RES22-01844	100		hybracter_hybrid	mummer	3	2886598	0	0	0	0	0	0
RES22-01844	100		hybracter_hybrid	shred	3	2886598	0	0	0	0	0	0
RES22-01844	100		hybracter_hybrid	ska	3	2886598	0	0	0	0	0	0
RES22-01844	20		raven	mummer	3	2886569	0	0	1	0	0	8
RES22-01844	20		raven	shred	3	2886569	0	0	1	0	0	10
RES22-01844	20		raven	ska	3	2886569	0	0	2	0	0	0
RES22-01844	50		raven	mummer	2	2882153	0	0	4	0	0	7
RES22-01844	50		raven	shred	2	2882153	0	0	7	0	0	5
RES22-01844	50		raven	ska	2	2882153	0	0	0	0	0	0
RES22-01844	100		raven	mummer	3	2886561	0	0	0	0	0	5
RES22-01844	100		raven	shred	3	2886561	0	0	0	0	0	3
RES22-01844	100		raven	ska	3	2886561	0	0	0	0	0	0
RES22-01844	20		raven_medaka	mummer	3	2886598	0	0	0	0	0	0
RES22-01844	20		raven_medaka	shred	3	2886598	0	0	0	0	0	0
RES22-01844	20		raven_medaka	ska	3	2886598	0	0	0	0	0	0
RES22-01844	50		raven_medaka	mummer	2	2882160	0	0	33	0	0	8
RES22-01844	50		raven_medaka	shred	2	2882160	0	0	31	0	0	10
RES22-01844	50		raven_medaka	ska	2	2882160	0	0	10	0	0	0
RES22-01844	100		raven_medaka	mummer	3	2886598	0	0	0	0	0	0
RES22-01844	100		raven_medaka	shred	3	2886598	0	0	0	0	0	0
RES22-01844	100		raven_medaka	ska	3	2886598	0	0	0	0	0	0
RES22-01844	20		shovill	mummer	235	2874331	0	0	139	0	0	2
RES22-01844	20		shovill	shred	235	2874331	0	0	137	0	0	1
RES22-01844	20		shovill	ska	235	2874331	0	0	130	0	0	0
RES22-01844	50		shovill	mummer	95	2863838	0	0	8	0	0	2
RES22-01844	50		shovill	shred	95	2863838	0	0	11	0	0	1
RES22-01844	50		shovill	ska	95	2863838	0	0	22	0	0	0
RES22-01844	100		shovill	mummer	83	2863890	0	0	8	0	0	5
RES22-01844	100		shovill	shred	83	2863890	0	0	7	0	0	1
RES22-01844	100		shovill	ska	83	2863890	0	0	22	0	0	0
RES22-01844	20		skesa	mummer	187	2821094	0	0	12	0	0	2
RES22-01844	20		skesa	shred	187	2821094	0	0	5	0	0	1
RES22-01844	20		skesa	ska	187	2821094	0	0	221	0	0	0
RES22-01844	50		skesa	mummer	46	2844817	0	0	3	0	0	0
RES22-01844	50		skesa	shred	46	2844817	0	0	3	0	0	0
RES22-01844	50		skesa	ska	46	2844817	0	0	71	0	0	0
RES22-01844	100		skesa	mummer	39	2847525	0	0	1	0	0	0
RES22-01844	100		skesa	shred	39	2847525	0	0	1	0	0	0
RES22-01844	100		skesa	ska	39	2847525	0	0	61	0	0	0
RES22-01844	20		unicycler_hybrid	mummer	5	2886209	0	0	35	0	0	2
RES22-01844	20		unicycler_hybrid	shred	5	2886209	0	0	33	0	0	1
RES22-01844	20		unicycler_hybrid	ska	5	2886209	0	0	27	0	0	0
RES22-01844	50		unicycler_hybrid	mummer	3	2886561	0	0	25	0	0	2
RES22-01844	50		unicycler_hybrid	shred	3	2886561	0	0	18	0	0	0
RES22-01844	50		unicycler_hybrid	ska	3	2886561	0	0	23	0	0	0
RES22-01844	100		unicycler_hybrid	mummer	3	2886537	0	0	30	0	0	2
RES22-01844	100		unicycler_hybrid	shred	3	2886537	0	0	19	0	0	1
RES22-01844	100		unicycler_hybrid	ska	3	2886537	0	0	23	0	0	0
RES22-01844	20		unicycler_short	mummer	50	2820280	0	0	34	0	0	2
RES22-01844	20		unicycler_short	shred	50	2820280	0	0	36	0	0	1
RES22-01844	20		unicycler_short	ska	50	2820280	0	0	124	0	0	0
RES22-01844	50		unicycler_short	mummer	83	2849947	0	0	2	0	0	0
RES22-01844	50		unicycler_short	shred	83	2849947	0	0	3	0	0	0
RES22-01844	50		unicycler_short	ska	83	2849947	0	0	52	0	0	0
RES22-01844	100		unicycler_short	mummer	65	2847958	0	0	2	0	0	0
RES22-01844	100		unicycler_short	shred	65	2847958	0	0	2	0	0	0
RES22-01844	100		unicycler_short	ska	65	2847958	0	0	47	0	0	0
RES22-01845	20		canu	mummer	7	3064135	2	0	7	0	0	11
RES22-01845	20		canu	shred	7	3064135	2	0	3	0	0	4
RES22-01845	20		canu	ska	7	3064135	0	2	7	0	0	0
RES22-01845	50		canu	mummer	4	2998999	2	0	0	0	0	1
RES22-01845	50		canu	shred	4	2998999	2	0	0	0	0	1
RES22-01845	50		canu	ska	4	2998999	0	2	0	0	0	0
RES22-01845	100		canu	mummer	4	2936994	2	0	0	0	0	0
RES22-01845	100		canu	shred	4	2936994	2	0	0	0	0	0
RES22-01845	100		canu	ska	4	2936994	0	2	0	0	0	0
RES22-01845	20		canu_medaka	mummer	7	3064224	2	0	4	0	0	7
RES22-01845	20		canu_medaka	shred	7	3064224	2	0	37	0	0	30
RES22-01845	20		canu_medaka	ska	7	3064224	0	2	3	0	0	0
RES22-01845	50		canu_medaka	mummer	4	2998971	2	0	0	0	0	0
RES22-01845	50		canu_medaka	shred	4	2998971	2	0	21	0	0	23
RES22-01845	50		canu_medaka	ska	4	2998971	0	2	0	0	0	0
RES22-01845	100		canu_medaka	mummer	4	2936987	2	0	0	0	0	0
RES22-01845	100		canu_medaka	shred	4	2936987	2	0	3	0	0	5
RES22-01845	100		canu_medaka	ska	4	2936987	0	2	0	0	0	0
RES22-01845	20		flye	mummer	3	2891296	2	0	2	0	0	2
RES22-01845	20		flye	shred	3	2891296	2	0	2	0	0	2
RES22-01845	20		flye	ska	3	2891296	0	2	2	0	0	0
RES22-01845	50		flye	mummer	3	2891037	2	0	0	0	0	0
RES22-01845	50		flye	shred	3	2891037	2	0	0	0	0	0
RES22-01845	50		flye	ska	3	2891037	0	2	0	0	0	0
RES22-01845	100		flye	mummer	3	2888824	2	0	0	0	0	0
RES22-01845	100		flye	shred	3	2888824	2	0	0	0	0	0
RES22-01845	100		flye	ska	3	2888824	0	2	0	0	0	0
RES22-01845	20		flye_medaka	mummer	3	2891300	2	0	0	0	0	2
RES22-01845	20		flye_medaka	shred	3	2891300	2	0	0	0	0	2
RES22-01845	20		flye_medaka	ska	3	2891300	0	2	0	0	0	0
RES22-01845	50		flye_medaka	mummer	3	2891037	2	0	0	0	0	0
RES22-01845	50		flye_medaka	shred	3	2891037	2	0	0	0	0	0
RES22-01845	50		flye_medaka	ska	3	2891037	0	2	0	0	0	0
RES22-01845	100		flye_medaka	mummer	3	2888824	2	0	0	0	0	0
RES22-01845	100		flye_medaka	shred	3	2888824	2	0	0	0	0	0
RES22-01845	100		flye_medaka	ska	3	2888824	0	2	0	0	0	0
RES22-01845	20		hybracter_hybrid	mummer	3	2886598	2	0	0	0	0	0
RES22-01845	20		hybracter_hybrid	shred	3	2886598	2	0	0	0	0	0
RES22-01845	20		hybracter_hybrid	ska	3	2886598	0	2	0	0	0	0
RES22-01845	50		hybracter_hybrid	mummer	3	2886598	2	0	0	0	0	0
RES22-01845	50		hybracter_hybrid	shred	3	2886598	2	0	0	0	0	0
RES22-01845	50		hybracter_hybrid	ska	3	2886598	0	2	0	0	0	0
RES22-01845	100		hybracter_hybrid	mummer	3	2886598	2	0	0	0	0	0
RES22-01845	100		hybracter_hybrid	shred	3	2886598	2	0	0	0	0	0
RES22-01845	100		hybracter_hybrid	ska	3	2886598	0	2	0	0	0	0
RES22-01845	20		raven	mummer	3	2881938	2	0	16	0	0	31
RES22-01845	20		raven	shred	3	2881938	2	0	7	0	0	16
RES22-01845	20		raven	ska	3	2881938	0	2	4	0	0	0
RES22-01845	50		raven	mummer	1	2878366	2	0	0	0	0	3
RES22-01845	50		raven	shred	1	2878366	2	0	1	0	0	3
RES22-01845	50		raven	ska	1	2878366	0	2	1	0	0	0
RES22-01845	100		raven	mummer	2	2883130	2	0	1	0	0	7
RES22-01845	100		raven	shred	2	2883130	2	0	2	0	0	10
RES22-01845	100		raven	ska	2	2883130	0	2	6	0	0	0
RES22-01845	20		raven_medaka	mummer	3	2882024	2	0	3	0	0	4
RES22-01845	20		raven_medaka	shred	3	2882024	2	0	9	0	0	7
RES22-01845	20		raven_medaka	ska	3	2882024	0	2	3	0	0	0
RES22-01845	50		raven_medaka	mummer	1	2878678	2	0	149	0	0	42
RES22-01845	50		raven_medaka	shred	1	2878678	2	0	43	0	0	15
RES22-01845	50		raven_medaka	ska	1	2878678	0	2	6	0	0	0
RES22-01845	100		raven_medaka	mummer	2	2883460	2	0	0	0	0	3
RES22-01845	100		raven_medaka	shred	2	2883460	2	0	0	0	0	3
RES22-01845	100		raven_medaka	ska	2	2883460	0	2	0	0	0	0
RES22-01845	20		shovill	mummer	287	2864514	2	0	227	0	0	0
RES22-01845	20		shovill	shred	287	2864514	2	0	242	0	0	0
RES22-01845	20		shovill	ska	287	2864514	0	2	235	0	0	0
RES22-01845	50		shovill	mummer	144	2863297	2	0	2	0	0	1
RES22-01845	50		shovill	shred	144	2863297	2	0	2	0	0	1
RES22-01845	50		shovill	ska	144	2863297	0	2	28	0	0	0
RES22-01845	100		shovill	mummer	110	2862352	2	0	38	0	0	7
RES22-01845	100		shovill	shred	110	2862352	2	0	6	0	0	1
RES22-01845	100		shovill	ska	110	2862352	0	2	23	0	0	0
RES22-01845	20		skesa	mummer	347	2809398	2	0	18	0	0	0
RES22-01845	20		skesa	shred	347	2809398	2	0	7	0	0	0
RES22-01845	20		skesa	ska	347	2809398	0	2	188	0	0	0
RES22-01845	50		skesa	mummer	62	2843231	2	0	1	0	0	0
RES22-01845	50		skesa	shred	62	2843231	2	0	5	0	0	0
RES22-01845	50		skesa	ska	62	2843231	0	2	67	0	0	0
RES22-01845	100		skesa	mummer	51	2845419	2	0	0	0	0	0
RES22-01845	100		skesa	shred	51	2845419	2	0	0	0	0	0
RES22-01845	100		skesa	ska	51	2845419	0	2	61	0	0	0
RES22-01845	20		unicycler_hybrid	mummer	6	2884923	2	0	48	0	0	13
RES22-01845	20		unicycler_hybrid	shred	6	2884923	2	0	46	0	0	3
RES22-01845	20		unicycler_hybrid	ska	6	2884923	0	2	46	0	0	0
RES22-01845	50		unicycler_hybrid	mummer	3	2886097	2	0	47	0	0	6
RES22-01845	50		unicycler_hybrid	shred	3	2886097	2	0	29	0	0	1
RES22-01845	50		unicycler_hybrid	ska	3	2886097	0	2	22	0	0	0
RES22-01845	100		unicycler_hybrid	mummer	3	2886533	2	0	35	0	0	2
RES22-01845	100		unicycler_hybrid	shred	3	2886533	2	0	27	0	0	0
RES22-01845	100		unicycler_hybrid	ska	3	2886533	0	2	26	0	0	0
RES22-01845	20		unicycler_short	mummer	85	2820002	2	0	38	0	0	3
RES22-01845	20		unicycler_short	shred	85	2820002	2	0	45	0	0	0
RES22-01845	20		unicycler_short	ska	85	2820002	0	2	159	0	0	0
RES22-01845	50		unicycler_short	mummer	95	2843548	2	0	0	0	0	0
RES22-01845	50		unicycler_short	shred	95	2843548	2	0	1	0	0	0
RES22-01845	50		unicycler_short	ska	95	2843548	0	2	74	0	0	0
RES22-01845	100		unicycler_short	mummer	78	2848091	2	0	2	0	0	0
RES22-01845	100		unicycler_short	shred	78	2848091	2	0	0	0	0	0
RES22-01845	100		unicycler_short	ska	78	2848091	0	2	63	0	0	0

### Sheet: Table S3 - Medaka polishing
assembler	genome	depth	contigs	plasmid_1 missing	missing bases	duplicate bases	before-Medaka errors	after-Medaka errors	change in errors
canu	RES22-01837	20	5	no	1843	12561	6	18	12
canu	RES22-01837	50	4	no	0	71206	1	15	14
canu	RES22-01837	100	4	no	0	96401	1	50	49
canu	RES22-01839	20	3	no	0	42827	3	14	11
canu	RES22-01839	50	2	yes	4439	32770	0	33	33
canu	RES22-01839	100	3	no	0	63608	0	26	26
canu	RES22-01840	20	6	no	3566	207880	2	66	64
canu	RES22-01840	50	3	no	0	50485	1	49	48
canu	RES22-01840	100	3	no	0	79770	0	7	7
canu	RES22-01841	20	8	no	0	124837	8	42	34
canu	RES22-01841	50	3	yes	4439	72447	1	77	76
canu	RES22-01841	100	4	no	0	75655	0	35	35
canu	RES22-01842	20	4	no	0	50991	0	1	1
canu	RES22-01842	50	4	no	0	83889	1	30	29
canu	RES22-01842	100	4	no	0	157282	0	17	17
canu	RES22-01844	20	4	no	0	66770	4	97	93
canu	RES22-01844	50	5	yes	4439	216664	2	167	165
canu	RES22-01844	100	3	no	0	46988	0	10	10
canu	RES22-01845	20	7	no	2509	166735	7	67	60
canu	RES22-01845	50	4	no	0	112404	1	44	43
canu	RES22-01845	100	4	no	0	48311	0	8	8
flye	RES22-01837	20	3	no	0	1798	0	0	0
flye	RES22-01837	50	2	no	3126	0	1	0	-1
flye	RES22-01837	100	3	no	126	0	0	0	0
flye	RES22-01839	20	3	no	1	0	2	0	-2
flye	RES22-01839	50	3	no	58	1	0	0	0
flye	RES22-01839	100	3	no	50	0	0	0	0
flye	RES22-01840	20	2	no	3125	0	4	2	-2
flye	RES22-01840	50	3	no	3125	917	0	0	0
flye	RES22-01840	100	2	no	3125	2761	0	0	0
flye	RES22-01841	20	1	yes	7564	0	2	5	3
flye	RES22-01841	50	1	yes	7565	0	0	61	61
flye	RES22-01841	100	1	yes	8197	1	34	53	19
flye	RES22-01842	20	2	no	3125	0	0	0	0
flye	RES22-01842	50	2	no	3125	4291	0	0	0
flye	RES22-01842	100	2	no	3125	4180	0	0	0
flye	RES22-01844	20	2	no	3125	0	1	0	-1
flye	RES22-01844	50	2	no	3126	4439	0	0	0
flye	RES22-01844	100	2	no	3242	1	0	0	0
flye	RES22-01845	20	3	no	0	4701	4	2	-2
flye	RES22-01845	50	3	no	17	4439	0	0	0
flye	RES22-01845	100	3	no	0	2226	0	0	0
raven	RES22-01837	20	2	no	3125	0	13	0	-13
raven	RES22-01837	50	1	yes	7564	0	2	24	22
raven	RES22-01837	100	2	no	3125	0	2	0	-2
raven	RES22-01839	20	3	no	47	0	7	0	-7
raven	RES22-01839	50	2	no	3125	0	6	1	-5
raven	RES22-01839	100	2	no	3125	0	2	12	10
raven	RES22-01840	20	3	no	504	0	29	6	-23
raven	RES22-01840	50	3	no	0	0	9	0	-9
raven	RES22-01840	100	2	no	3125	0	5	2	-3
raven	RES22-01841	20	2	no	3125	0	28	2	-26
raven	RES22-01841	50	2	yes	4439	0	2	61	59
raven	RES22-01841	100	1	yes	7564	0	3	87	84
raven	RES22-01842	20	3	no	147	0	11	0	-11
raven	RES22-01842	50	3	no	19	0	7	0	-7
raven	RES22-01842	100	2	no	3125	0	2	0	-2
raven	RES22-01844	20	3	no	0	0	11	0	-11
raven	RES22-01844	50	2	yes	4439	0	12	41	29
raven	RES22-01844	100	3	no	0	0	3	0	-3
raven	RES22-01845	20	3	yes	4703	1	23	16	-7
raven	RES22-01845	50	1	yes	7564	0	4	58	54
raven	RES22-01845	100	2	no	3125	0	12	3	-9
